# A high-throughput genomic screen identifies a role for the plasmid-borne Type II secretion system of *Escherichia* coli O157:H7 (Sakai) in plant-microbe interactions

**DOI:** 10.1101/2020.04.13.038984

**Authors:** Ashleigh Holmes, Leighton Pritchard, Peter Hedley, Jenny Morris, Sean P. McAteer, David L. Gally, Nicola J. Holden

## Abstract

Food-borne illness arising from Shiga-toxigenic *Escherichia coli* (STEC) is often linked to consumption of fruit and vegetables as the bacteria have the ability to interact with plants and use them as alternative or secondary hosts. The initial stages of the interaction involve chemotaxis, attachment and potentially, responding to the early stages of microbe perception by the plant host. We used a high-throughput positive-selection approach to identify early interaction factors of *E. coli* O157:H7 isolate Sakai to spinach. A bacterial artificial chromosome (BAC) clone library was quantified by microarray hybridisation, and gene loci enrichment measured using a Bayesian hierarchical model. The screen of four successive rounds of short-term (2 hour) interaction with spinach roots produced in 115 CDS credible candidates, comprising seven contiguous genomic regions. Two candidate regions were selected for functional assessment: a chaperone-usher fimbrial gene cluster (*loc6*) and the pO157 plasmid-encoded type two secretion system (T2SS). Interaction of bacteria with spinach tissue was reduced in the absence of the pO157 plasmid, which was appeared to involve the T2SS EtpD secretin protein, whereas loss of *loc6* did not impact interactions. The T2SS genes, *etpD* and *etpC*, were expressed at a plant-relevant temperature of 18 °C, and *etpD* expressed *in planta* by *E. coli* Sakai on spinach plants. Thus, a whole genome screening approach using a combination of computational modelling and functional assays has identified a novel function for STEC T2SS in interactions with plant tissue.
