## Supplemental Table 1 for "A high-throughput genomic screen identifies a role for the plasmid-borne Type II secretion system of *Escherichia* coli O157:H7 (Sakai) in plant-microbe interactions"

### Sheet: Candidates list
Table S1	Description of gene loci enriched by the adherence screen, indicating S-loop and genomic location; output data from the enrichment analysis; gene annotation and description.
S-loop	locus_tag	b_median	d_median	Annotation / Predicted functional domains by InterProScan	Position
	ECs0415	0.943381	0.235389	periplasmic-iron-binding protein	441343
	ECs0416	0.935728	0.174705	regulatory protein	442371
	ECs1121	0.948441	0.0572694	host specificity protein	1203336
	ECs1161	0.947319	0.237648	excisionase	1247402
	ECs1262	0.938215	0.19702	hypothetical protein / no predicted functional domains	1321781
	ECs1272	0.94369	0.130858	rtn-like protein	1337360
S-loop 71	ECs1273	0.94537	0.169504	FidL-like protein	1338994
S-loop 71	ECs1274	0.943394	0.134231	transcriptional regulator	1339490
S-loop 71	ECs1275	0.944433	0.101744	oxidoreductase	1340990
S-loop 71	ECs1276	0.943277	0.1354	chaperone protein	1341918
S-loop 71	ECs1277	0.9418	0.164063	outer membrane protein	1342604
S-loop 71	ECs1278	0.932893	0.205353	outer membrane usher protein	1343954
S-loop 71	ECs1279	0.935759	0.186083	chaperone protein	1346529
S-loop 71	ECs1280	0.935879	0.230102	major pilin protein	1347316
S-loop 71	ECs1281	0.94447	0.172548	hypothetical protein / no predicted functional domains	1347919
S-loop 71	ECs1282	0.947543	0.124275	hemagglutinin/hemolysin-like protein	1349939
S-loop 71	ECs1283	0.946325	0.103695	hemolysin activator-like protein	1353834
S-loop 71	ECs1284	0.947314	0.131823	holo-ACP synthase	1355469
S-loop 71	ECs1285	0.947547	0.155132	3-oxoacyl-ACP reductase	1356043
S-loop 71	ECs1286	0.94654	0.172656	(3R)-hydroxymyristoyl-ACP dehydratase	1356616
S-loop 71	ECs1287	0.945181	0.158969	acyl carrier protein	1357195
S-loop 71	ECs1288	0.946302	0.172153	glycine cleavage system protein T	1357503
S-loop 71	ECs1289	0.944467	0.144179	3-oxoacyl-ACP synthase	1358737
S-loop 71	ECs1290	0.944382	0.173207	hypothetical protein / IPR014031: Ketoacyl_synth_C. ; IPR014030: Ketoacyl_synth_N. ; IPR016039: Thiolase-like.	1361543
S-loop 71	ECs1291	0.944559	0.139463	hypothetical protein / no predicted functional domains	1362622
S-loop 71	ECs1292	0.947028	0.135113	ABC transporter ATP-binding protein	1363484
S-loop 71	ECs1293	0.943448	0.139623	hypothetical protein / no predicted functional domains	1364175
S-loop 71	ECs1294	0.944918	0.141482	hypothetical protein / IPR003838: Permease FtsX-like ; IPR025857: MacB-like periplasmic core domain ; signal peptide and TM domains	1364832
S-loop 71	ECs1295	0.943648	0.18863	hypothetical protein / IPR011220: uncharacterised conserved protein UCP028205, with signal peptide and lipoprotein localisation factors	1366151
S-loop 71	ECs1296	0.945348	0.160612	hypothetical protein / no predicted functional domains	1366936
SpLE1 (partial)	ECs1299	0.945724	0.129586	integrase	1370629
SpLE1 (partial)	ECs1300	0.955336	0.13085	hypothetical protein / no predicted functional domains	1372018
SpLE1 (partial)	ECs1301	0.950305	0.162544	transposase	1374331
SpLE1 (partial)	ECs1302	0.949132	0.143249	regulatory protein	1374947
SpLE1 (partial)	ECs1303	0.948038	0.130195	hypothetical protein / IPR025048: DUF3967	1375886
SpLE1 (partial)	ECs1304	0.946557	0.143737	hypothetical protein / IPR021723: inovirus Gp2	1378092
SpLE1 (partial)	ECs1305	0.945482	0.0919022	hypothetical protein / IPR001650: helicase, C-terminal; IPR014001: Helicase, superfamily 1/2, ATP-binding domain; IPR002755: DNA primase, small subunit; IPR006935: Helicase/UvrB domain; IPR027417: P-loop containing nucleoside triphosphate hydrolase	1378810
SpLE1 (partial)	ECs1312	0.949912	0.130438	complement resistance protein	1385490
SpLE1 (partial)	ECs1315	0.949239	0.0955992	hypothetical protein / no predicted functional domains	1386925
SpLE1 (partial)	ECs1316	0.954738	0.0735053	diacylglycerol kinase	1387535
SpLE1 (partial)	ECs1317	0.948272	0.104187	outer membrane protein	1387987
SpLE1 (partial)	ECs1319	0.946332	0.141756	hypothetical protein / no predicted functional domains	1389831
SpLE1 (partial)	ECs1320	0.947656	0.097397	hypothetical protein / no predicted functional domains	1390158
SpLE1 (partial)	ECs1321	0.944511	0.167959	hypothetical protein / IPR002669: urease accessory protein ureD	1390442
SpLE1 (partial)	ECs1322	0.944768	0.15313	urease subunit gamma	1391276
SpLE1 (partial)	ECs1323	0.944515	0.170197	urease subunit beta	1391587
SpLE1 (partial)	ECs1324	0.946103	0.134457	urease subunit alpha	1391897
SpLE1 (partial)	ECs1325	0.943279	0.130909	urease accessory protein UreE	1393613
SpLE1 (partial)	ECs1326	0.944795	0.178645	UreF	1394078
SpLE1 (partial)	ECs1327	0.945132	0.164409	protein UreG	1394764
SpLE1 (partial)	ECs1330	0.946507	0.14551	50S ribosomal protein L31	1396593
SpLE1 (partial)	ECs1335	0.940679	0.135344	hypothetical protein / no predicted functional domains	1399916
SpLE1 (partial)	ECs1337	0.933473	0.244882	hypothetical protein / IPR002514: transposase IS3/IS911; IPR009057: homeodomain-like	1401179
SpLE1 (partial)	ECs1338	0.948663	0.162611	hypothetical protein / IPR008878: Transposase_IS66_Orf2.	1401601
SpLE1 (partial)	ECs1339	0.949873	0.158986	hypothetical protein / IPR004291: Transposase_25; IPR024463: Transposase_TnpC_homeodom; IPR024474: Znf_dom_IS66.	1401982
SpLE1 (partial)	ECs1340	0.937697	0.242988	hypothetical protein / IPR004291: Transposase_25; IPR024463: Transposase_TnpC_homeodom; IPR024474: Znf_dom_IS66.	1403599
SpLE1 (partial)	ECs1343	0.942417	0.139782	TerW protein	1405456
SpLE1 (partial)	ECs1344	0.947931	0.15596	hypothetical protein / IPR025330: DUF4236	1405941
SpLE1 (partial)	ECs1345	0.942798	0.151593	hypothetical protein / IPR11206: citrate lyase beta-subunit, IPR015813: pyruvate/phosphoenolpyruvate kinase-like domain	1407160
SpLE1 (partial)	ECs1347	0.949253	0.169834	hypothetical protein / IPR011215: phosphoribosyl transferase	1408852
SpLE1 (partial)	ECs1348	0.943916	0.161774	hypothetical protein / IPR023214: HAD-like domain; IPR024197: uncharacterised conserved protein UCP030802	1409198
SpLE1 (partial)	ECs1397	0.942103	0.143552	hypothetical protein / IPR022812: Dynamin_SF; IPR030381: G_DYNAMIN_dom; IPR027417: P-loop_NTPase	1447109
SpLE1 (partial)	ECs1401	0.894047	0.112519	hypothetical protein / IPR026325: protein of unknown function DUF932	1451802
SpLE1 (partial)	ECs1402	0.934423	0.0713592	hypothetical protein / IPR004914: antirestriction protein	1452711
SpLE1 (partial)	ECs1408	0.951253	0.0636175	hypothetical protein / IPR009301: DUF957.	1455430
SpLE1 (partial)	ECs1409	0.942792	0.160255	hypothetical protein / IPR025714: methyltransferase domain	1455712
S-loop 85/Sp9	ECs1780	0.950131	0.162195	DNA methylase	1772842
S-loop 85/Sp9	ECs1800	0.948325	0.0719554	major tail subunit	1789012
S-loop 85/Sp9	ECs1812	0.95023	0.295711	hypothetical protein / no predicted functional domains	1801540
S-loop 85/Sp9	ECs1813	0.948075	0.303623	integrase	1803526
S-loop 85/Sp9	ECs1814	0.946699	0.355551	hypothetical protein / no predicted functional domains	1804692
S-loop 85/Sp9	ECs1821	0.96839	0.253145	hypothetical protein / no predicted functional domains	1809856
S-loop 85/Sp9	ECs1824	0.964454	0.22953	hypothetical protein / IPR010489: Effector_NleG; IPR013083: Znf_RING/FYVE/PHD.	1810845
S-loop 85/Sp9	ECs1825	0.949948	0.288338	bfpT-regulated chaperone-like protein	1811676
	ECs1975	0.946915	0.0760267	hypothetical protein / IPR003610: CBM_fam5/12.	1953689
	ECs2192	0.961011	0.0915183	hypothetical protein / IPR011991: Winged helix-turn-helix DNA-binding domain	2190644
	ECs2240	0.947708	0.061602	tail length tape measure protein	2219960
	ECs2246	0.949162	0.0376377	head-tail adaptor	2225510
	ECs2248	0.948823	0.128293	portal protein	2226199
	ECs2254	0.947297	0.0759107	Dnase	2233502
	ECs2797	0.889599	0.0468275	hypothetical protein / IPR025599: YjcZ-like protein	2743949
	ECs2967	0.947021	0.042129	antirepressor protein	2919758
	ECs3498	0.938757	0.135753	hypothetical protein / IPR025599: YjcZ-like protein	3484251
	ECs3868	0.967686	0.127219	hypothetical protein / IPR008878: Transposase_IS66_Orf2.	3872936
	ECs3869	0.956561	0.0924504	hypothetical protein / IPR004291: Transposase_25; IPR024463: Transposase_TnpC_homeodom; IPR024474: Znf_dom_IS66.	3873499
S-loop 225	ECs4325	0.873029	0.103697	O-methyltransferase	4332998
S-loop 225	ECs4329	0.809716	0.0830311	acyl carrier protein	4335884
S-loop 225	ECs4333	0.890242	0.45879	hypothetical protein / IPR001173: Glycosyl transferase, family 2	4338410
S-loop 225	ECs4335	0.772257	0.122669	hypothetical protein / IPR004564: Outer membrane lipoprotein carrier protein LolA-like; IPR029046: Lipoprotein localisation LolA/LolB/LppX	4340509
S-loop 225	ECs4339	0.794904	0.209705	beta-hydroxydecanoyl-ACP dehydrase	4345150
S-loop 225	ECs4341	0.791081	0.1329	3-oxoacyl-ACP synthase	4346342
	ECs4353	0.811411	0.0552754	sugar kinase	4356742
	ECs4354	0.81187	0.16472	phosphotransferase system HPr enzyme	4358240
S-loop 231	ECs4379	0.943504	0.0911059	hypothetical protein / IPR007845: HemS/ChuX_dom.	4388386
S-loop 231	ECs4380	0.945445	0.0610917	heme utilization/transport protein	4389463
S-loop 231	ECs4381	0.947578	0.0542084	hypothetical protein / no predicted functional domains	4391721
S-loop 231	ECs4382	0.942031	0.112038	hemin binding protein	4392050
S-loop 231	ECs4383	0.945615	0.0696803	coproporphyrinogen III oxidase	4393062
S-loop 231	ECs4384	0.946534	0.0985446	ShuX-like protein	4394412
S-loop 231	ECs4385	0.944502	0.0979667	ShuY-like protein	4394906
S-loop 231	ECs4386	0.943409	0.108441	hemin permease	4395614
S-loop 231	ECs4387	0.94805	0.0508818	hemin importer ATP-binding protein	4396567
	ECs4971	0.78474	0.432552	hypothetical protein / IPR006528: Phage_head_morphogenesis.	5057187
	ECs5307	0.942778	0.0527709	type I restriction modification enzyme M subunit	5439606
	ECs5593	0.936959	0.0654151	endoribonuclease SymE	5437290
pO157	pO157p01	0.944843	0.0315256	ToxR-regulated lipoprotein	0
pO157	pO157p03	0.943886	0.0427842	EtpD	3674
pO157	pO157p05	0.941998	0.0477121	EtpF	6938
pO157	pO157p06	0.942176	0.0391648	EtpG	8192
pO157	pO157p08	0.940078	0.0523432	EtpI	9192
pO157	pO157p78	0.942091	0.103422	EspP	80756
pO157	pO157p79	0.948124	0.0854135	hypothetical protein / IPR011330: Glyco_hydro/deAcase_b/a-brl; IPR002509: NODB_dom.	87221
pO157	pO157p80	0.942737	0.0904731	RfbU-like protein	87658
pO157	pO157p81	0.945955	0.055917	hypothetical protein / IPR017849: Alkaline_Pase-like_a/b/a; IPR017850: Alkaline_phosphatase_core; IPR000917: Sulfatase_N.	88854
pO157	pO157p82	0.943998	0.10318	lipid A biosynthesis (KDO)2-(lauroyl)-lipid IVA acyltransferase	90649

### Sheet: Key
Term	Description
S-loop	The genomic islands in E. coli isolate Sakai (Zang et al., 2007). Gaps refer to loci that are not in a contiguous region or designated S-loop.
locus tag	ECs numbers refer the the gene access number for E. coli isolate Sakai
Ctrl	status of the gene locus in the Control treatment
Trt	status of the gene locus in the Adherence treatment
B median	statistic for the Control treatment
D median	statistic for the Adherence treatment
annotation / predicted function	description on the genome annotation / prediction from InterProScan analysis
Position	chromosomal / plasmid location of the start of the gene locus
