## Supplemental Table 2 for "A high-throughput genomic screen identifies a role for the plasmid-borne Type II secretion system of *Escherichia* coli O157:H7 (Sakai) in plant-microbe interactions"

### Sheet: Primers
Table S2	Description of plasmid and primers used in the study.
Primer name	sequence	description
loc6.SalI.5F	GCTGAAGTCGACTTAAATGACTG	loc6 5' flanking sequence for deletion mutant; loc6.NotI linker overlap extension PCR of 5' and 3' products
loc6.NotI.5R	CCGTTCCAAGCGGCCGCAAGAGCGTGCACTAACTCAATTGCTTG	loc6 5' flanking sequence for deletion mutant
loc6.NotI.3F	CGCTCTTGCGGCCGCTTGGAACGGTGCTCTGAGTGGTATGTAAACTC	loc6 3' flanking sequence for deletion mutant
loc6.SbfI.3R	CGATATCCTGCAGGCCGCATTG	loc6 3' flanking sequence for deletion mutant; loc6.NotI linker overlap extension of 5' and 3' products
etpD.RT.F	TGATAATGCTGGCGCAGGAA	Amplifying etpD for detection of positive BAC clones
etpD.RT.R	CCGTTTCATCACTGCAGCAC	Amplifying etpD for detection of positive BAC clones
etpO.F	CCCTCCATCCATAAGCAGGC	Amplifying etpO for detection of positive BAC clones
etpO.R	CCGCCGATTGAATTCTCTGC	Amplifying etpO for detection of positive BAC clones
pVG1.F	GACTCACTATAGGGCGAATTGG	Sequencing out from pVG1 vector into cloned sequence
pVG1.R	GACCATGATTACGCCAAGCTCG	Sequencing out from pVG1 vector into cloned sequence
BAC2B24.F	GGTTATGGGACTTGCCGGTG	Used to map BAC2B5 HindIII cloning site
HlyA HindIII.F	CAGGCATGGCTCTTGATG	Used to map BAC2B5 and confirm loss of pO157 from cured strain
HlyB HindIII.R	GCCCTGTCATTGCAACCAG	Used to map BAC2B5 and confirm loss of pO157 from cured strain
toxB HindIII.F	GGCATCTCGTGCCTGTCAG	Used to map BAC2B5 and confirm loss of pO157 from cured strain
toxB HindIII.R	CGCTTGTGAAGTGATCAGGTG	Used to map BAC2B5 and confirm loss of pO157 from cured strain
T7 promoter	TAATACGACTCACTATAGGG	Used to confirm loss of pBeloBAC11 from Sakai pO157 cured mutant
Cml_rev	GCGTGTTACGGTGAAAACCT	Used to confirm loss of pBeloBAC11 from Sakai pO157 cured mutant
etpD.SalI.5F	TCGGTCGACGCGCCTTCGGTGG	etpD 5' flanking sequence for deletion mutant; etpD.NotI linker overlap extension PCR of 5' and 3' products
etpD.NotI.5R	CCGTTCCAAGCGGCCGCAAGAGCGATCGTAGCTGCGTACAGTGATGG	etpD 5' flanking sequence for deletion mutant
etpD.NotI.3F	CGCTCTTGCGGCCGCTTGGAACGGTGAGCAGAGTAGTACAGAATG	etpD 3' flanking sequence for deletion mutant
etpD.PstI.3R	GCGAACCTGCAGATGGCGTTC	etpD 3' flanking sequence for deletion mutant; etpD.NotI linker overlap extension PCR of 5' and 3' products
EtpD.Xba.pSE	TACGCAGCTCTAGAATGCTGAAC	Cloning etpD into pSE380
EtpD.Hind.pSE	aaaCTACTCAAGCTTTTACATCTCC	Cloning etpD into pSE380
EtpC.XbaI.F	GAATAAGTTCTAGATTAACGTGC	Cloning etpC promoter into pKC026
EtpC.XbaI.R	GAAAGAATCTAGAATAAAACGCTGG	Cloning etpC promoter into pKC026
pKC_EtpD.XbaF	TAACCGTCTAGAGTGATGGTCAGTTA	Cloning etpD promoter into pKC026
pKC_EtpD.XbaR	CCTCGTTTCTAGAATCGTAGCTGCG	Cloning etpD promoter into pKC026

### Sheet: Plasmids
Plasmids	Description	reference
pBeloBAC11	Bacterial Artifical Chromosome vector	New England Biolabs
pTOF24	Temperature sensitive plasmid for allelic exchange	Merlin et al., 2002
pTOF1-Tet	Vector carrying Tetracycline cassette flanked by FRT and NotI sites	Sean McAteer, unpublished
pAH005	pTOF24: SbfI-SalI insertion of loc6.NotI linker NotI insertion of Tet from pTOF1-Tet	this study
pAH006	pTOF24: PStI-SalI insertion of etpD.NotI linker NotI insertion of Tet from pTOF1-Tet	this study
pCP20	Temperature sensitive plasmid with FLP recombinase	Cherepanov & Wackernagel, 1995
pSE380	Expression vector, trc promoter	Invitrogen
pAH007	pSE380: XbaI HindIII insertion of etpD	this study
pKC026	pAJR145 with P_rpsM removed	Holden et al., 2007
pAH008	pKC026: XbaI insertion of etpC promoter sequence	this study
pAH009	pKC026: XbaI insertion of etpD promoter sequence	this study
pmKate	pNW725	Marlow et al., 2014
